# Construction of a randomly barcoded insertional mutant library in the filamentous fungus *Trichoderma atroviride*

**DOI:** 10.1101/2025.11.30.691285

**Authors:** Lori B. Huberman, José M. Villalobos-Escobedo, Jeffrey M. Skerker, Ran Shi, Adriana M. Rico-Ramírez, Catharine Adams, Adam P. Arkin, Adam M. Deutschbauer, N. Louise Glass

## Abstract

Filamentous fungi play key roles in ecosystems, agriculture, biotechnology, symbiosis, and disease, yet the large-scale characterization of gene function in these organisms remains limited by low transformation efficiencies and their multinucleate, syncytial cells, which complicate high-throughput screening strategies. To address the challenge of high-throughput screening in filamentous fungi, we developed methods to construct a genome-wide barcoded insertional mutant library in *Trichoderma atroviride*, a filamentous fungus widely used as a biocontrol agent against bacterial and fungal plant pathogens. Our strategy leveraged randomly barcoded transfer DNA insertions from plasmid libraries containing hundreds of millions of unique DNA barcodes and a broad host-range drug resistance marker delivered via *Agrobacterium tumefaciens* into *T. atroviride*. By optimizing transformation conditions, we achieved up to 600 independent transformants per infection event, resulting in a library of over 31,000 mapped insertions disrupting 7,104 of the 11,863 predicted genes in the *T. atroviride* genome. This resource establishes a scalable platform for high-throughput functional genomics in filamentous fungi, enabling both fundamental investigations of fungal biology and engineering approaches toward improved medical applications, biotechnology, and sustainable agriculture.
