## Supplemental Dataset 1 for "Construction of a randomly barcoded insertional mutant library in the filamentous fungus *Trichoderma atroviride*"

### Sheet: A. Ecoli_Plasmid_Barcode_Counts
Dataset S1A: Number of barcodes sequenced in the E. coli plasmid library
Number of sequencing reads for a given barcode	Number of barcodes with a given number of sequencing reads		Chao estimate of true E. coli plasmid library size
1	124230746		1181693061
2	7357090
3	837504
4	207666
5	82039
6	40417
7	22403
8	13547
9	8509
10	5716
11	3956
12	2789
13	2068
14	1487
15	1049
16	917
17	728
18	594
19	426
20	360
21	315
22	224
23	184
24	187
25	148
26	122
27	92
28	92
29	62
30	57
31	56
32	34
33	34
34	28
35	36
36	25
37	23
38	19
39	25
40	18
41	17
42	7
43	8
44	8
45	6
46	13
47	12
48	6
49	9
50	4
51	9
52	4
53	5
54	4
55	7
56	3
57	4
59	2
60	4
62	1
63	2
64	3
65	2
66	1
67	1
68	2
69	2
70	1
71	2
74	2
77	1
78	1
85	1
86	1
90	1
92	2
98	1
104	1
110	1
222	1
610	1

### Sheet: B. Agro_Plasmid_Barcode_Counts
Dataset S1B: Number of barcodes sequenced in the A. tumefaciens plasmid library
Number of sequencing reads for a given barcode	Number of barcodes with a given number of sequencing reads		Chao estimate of true A. tumefaciens plasmid library size
1	94671361		291741147
2	28992830
3	9050392
4	2872030
5	951295
6	338024
7	135166
8	61675
9	32701
10	19145
11	12468
12	8602
13	6023
14	4455
15	3457
16	2575
17	2048
18	1600
19	1275
20	1116
21	837
22	738
23	579
24	491
25	384
26	360
27	317
28	245
29	198
30	219
31	166
32	140
33	133
34	93
35	83
36	80
37	73
38	79
39	60
40	46
41	49
42	43
43	45
44	38
45	38
46	29
47	23
48	28
49	23
50	25
51	14
52	7
53	11
54	14
55	10
56	17
57	12
58	17
59	7
60	11
61	11
62	9
63	5
64	4
65	9
66	4
67	8
68	2
69	7
70	7
71	2
72	4
73	7
74	4
75	5
76	2
77	1
78	2
79	1
80	2
81	2
82	2
83	1
84	1
85	2
86	2
87	2
88	3
89	3
90	2
91	2
92	2
96	2
97	1
98	2
100	1
101	1
102	1
103	2
104	1
105	1
106	1
108	3
110	1
111	2
113	1
117	1
118	1
119	1
123	2
124	1
125	1
127	1
129	1
130	1
134	1
138	3
139	1
141	1
153	1
157	1
164	1
172	1
176	1
180	1
186	1
214	1
218	1
240	1
242	1
244	1
246	1
256	1
292	1
296	1
317	1
349	1
473	1
658	1
933	1
