## Supplemental Dataset 2 for "Construction of a randomly barcoded insertional mutant library in the filamentous fungus *Trichoderma atroviride*"

### Sheet: Sheet1
Dataset S2: Number of insertions in particular genomic features in two independent sequencing runs (A and B) of the same TDNA insertional library in T. atroviride.
Annotation of insertions in sequencing run A
Genomic Feature	Insertions	Genome (bp)
terminator	589	917409
promoter	10068	5159323
intron	651	1067480
exon	4816	16184827
intergenic	15298	12814625
Annotation of insertions in sequencing run B
Genomic Feature	Insertions	Genome (bp)
terminator	507	917409
promoter	8562	5159323
intron	567	1067480
exon	4176	16184827
intergenic	12675	12814625
