## Supplemental Dataset 3 for "Construction of a randomly barcoded insertional mutant library in the filamentous fungus *Trichoderma atroviride*"

### Sheet: Sheet1
Dataset S3: Functional category annotation of genes with at least one insertion in the T. atroviride barcoded insertional mutant library.
GO category	Over Represented pvalue	Under Represented pvalue	Number of Genes with Insertions in GO Category	Number of Genes in GO Category	GO Term	Ontology
GO:2001141	0.999731	0.000523178	60	124	regulation of RNA biosynthetic process	BP
GO:0010468	0.998894	0.00193277	73	143	regulation of gene expression	BP
GO:2000112	0.998258	0.00319472	55	110	regulation of cellular macromolecule biosynthetic process	BP
GO:0060255	0.994742	0.00841254	80	150	regulation of macromolecule metabolic process	BP
GO:0032774	0.991699	0.0110711	228	396	RNA biosynthetic process	BP
GO:0080090	0.978729	0.0343228	52	97	regulation of primary metabolic process	BP
GO:0051171	0.968097	0.0461155	83	148	regulation of nitrogen compound metabolic process	BP
GO:0019222	0.947625	0.0692129	129	222	regulation of metabolic process	BP
GO:0010467	0.928964	0.0822723	527	865	gene expression	BP
GO:0005975	0.932703	0.0840253	194	327	carbohydrate metabolic process	BP
GO:0006508	0.925544	0.0948221	151	256	proteolysis	BP
GO:0034645	0.907521	0.106941	456	748	cellular macromolecule biosynthetic process	BP
GO:0009059	0.891392	0.125288	426	698	macromolecule biosynthetic process	BP
GO:0019438	0.88452	0.135326	314	517	aromatic compound biosynthetic process	BP
GO:0015992	1	0.136628	0	2	NA	NA
GO:1901071	0.971414	0.139841	2	6	glucosamine-containing compound metabolic process	BP
GO:0034654	0.873981	0.147396	304	500	nucleobase-containing compound biosynthetic process	BP
GO:0044271	0.850478	0.171479	371	606	cellular nitrogen compound biosynthetic process	BP
GO:1901362	0.84768	0.174491	373	609	organic cyclic compound biosynthetic process	BP
GO:0018130	0.846036	0.179578	273	448	heterocycle biosynthetic process	BP
GO:0044255	0.879396	0.218994	14	26	cellular lipid metabolic process	BP
GO:0072522	0.879765	0.238246	10	19	purine-containing compound biosynthetic process	BP
GO:0016070	0.778419	0.248875	389	630	RNA metabolic process	BP
GO:0072523	0.949527	0.308938	1	3	purine-containing compound catabolic process	BP
GO:0019725	0.807591	0.327871	13	23	cellular homeostasis	BP
GO:0016310	0.715521	0.335809	129	210	phosphorylation	BP
GO:0071840	0.710855	0.337388	149	242	cellular component organization or biogenesis	BP
GO:1901069	0.835513	0.337812	7	13	guanosine-containing compound catabolic process	BP
GO:0009165	0.781006	0.35342	15	26	nucleotide biosynthetic process	BP
GO:0051236	1	0.369704	0	1	establishment of RNA localization	BP
GO:0051246	1	0.369704	0	1	regulation of protein metabolic process	BP
GO:0071822	1	0.369704	0	1	NA	NA
GO:0071900	1	0.369704	0	1	regulation of protein serine/threonine kinase activity	BP
GO:0072527	1	0.369704	0	1	pyrimidine-containing compound metabolic process	BP
GO:0072528	1	0.369704	0	1	pyrimidine-containing compound biosynthetic process	BP
GO:0090066	1	0.369704	0	1	regulation of anatomical structure size	BP
GO:0006468	0.675833	0.384581	103	167	protein phosphorylation	BP
GO:0071705	0.761754	0.403075	11	19	nitrogen compound transport	BP
GO:0055114	0.616333	0.417523	410	655	NA	NA
GO:0019439	0.707262	0.432181	18	30	aromatic compound catabolic process	BP
GO:0034220	0.685011	0.450764	20	33	ion transmembrane transport	BP
GO:0055085	0.567207	0.470353	341	543	transmembrane transport	BP
GO:0070271	0.854024	0.471901	2	4	NA	NA
GO:0044085	0.599083	0.486212	58	93	cellular component biogenesis	BP
GO:0043933	0.700806	0.500174	9	15	protein-containing complex subunit organization	BP
GO:0009116	0.560821	0.503143	108	172	nucleoside metabolic process	BP
GO:1901657	0.53912	0.530306	92	146	glycosyl compound metabolic process	BP
GO:0006629	0.522414	0.536497	130	206	lipid metabolic process	BP
GO:0006412	0.48044	0.572636	161	254	translation	BP
GO:0090407	0.549662	0.579253	26	41	organophosphate biosynthetic process	BP
GO:0050794	0.483106	0.579675	113	178	regulation of cellular process	BP
GO:0048285	0.863372	0.60278	1	2	organelle fission	BP
GO:1901606	0.863372	0.60278	1	2	alpha-amino acid catabolic process	BP
GO:1901615	0.571633	0.6031	14	22	organic hydroxy compound metabolic process	BP
GO:0003333	0.733567	0.608879	3	5	amino acid transmembrane transport	BP
GO:0065009	0.733567	0.608879	3	5	regulation of molecular function	BP
GO:1901135	0.439276	0.623907	108	169	carbohydrate derivative metabolic process	BP
GO:0051186	0.580218	0.637209	9	14	NA	NA
GO:0006399	0.551583	0.645889	11	17	tRNA metabolic process	BP
GO:0006281	0.467911	0.659599	26	40	DNA repair	BP
GO:0006163	0.412705	0.677336	50	77	purine nucleotide metabolic process	BP
GO:0042592	0.52573	0.704896	8	12	homeostatic process	BP
GO:1901068	0.559189	0.707198	6	9	guanosine-containing compound metabolic process	BP
GO:0046907	0.478564	0.708115	12	18	intracellular transport	BP
GO:0006812	0.384991	0.710759	42	64	cation transport	BP
GO:0051174	0.46044	0.711344	14	21	regulation of phosphorus metabolic process	BP
GO:0090304	0.312321	0.7159	507	794	nucleic acid metabolic process	BP
GO:0072521	0.372884	0.727689	37	56	purine-containing compound metabolic process	BP
GO:0050789	0.304384	0.733101	251	390	regulation of biological process	BP
GO:0045184	0.349555	0.741617	43	65	establishment of protein localization	BP
GO:0044765	0.241502	0.785282	415	645	NA	NA
GO:0046942	0.487256	0.798432	5	7	carboxylic acid transport	BP
GO:0009150	0.317136	0.802796	22	32	purine ribonucleotide metabolic process	BP
GO:1901137	0.29874	0.80508	28	41	carbohydrate derivative biosynthetic process	BP
GO:0022613	0.345917	0.808834	14	20	ribonucleoprotein complex biogenesis	BP
GO:0019538	0.209905	0.811725	582	906	protein metabolic process	BP
GO:0009117	0.240014	0.814477	85	128	nucleotide metabolic process	BP
GO:0071702	0.216407	0.833996	88	132	organic substance transport	BP
GO:0051056	0.528099	0.842301	3	4	regulation of small GTPase mediated signal transduction	BP
GO:0046129	0.381598	0.858441	6	8	purine ribonucleoside biosynthetic process	BP
GO:0065008	0.381598	0.858441	6	8	regulation of biological quality	BP
GO:1901293	0.227839	0.861047	28	40	nucleoside phosphate biosynthetic process	BP
GO:0046128	0.232621	0.864082	24	34	purine ribonucleoside metabolic process	BP
GO:0065007	0.146455	0.878824	227	345	biological regulation	BP
GO:0006644	0.184853	0.880243	41	59	phospholipid metabolic process	BP
GO:0055086	0.136598	0.895932	117	174	nucleobase-containing small molecule metabolic process	BP
GO:0044262	0.235396	0.898242	12	16	cellular carbohydrate metabolic process	BP
GO:0065003	0.391121	0.900656	4	5	protein-containing complex assembly	BP
GO:1900542	0.391121	0.900656	4	5	regulation of purine nucleotide metabolic process	BP
GO:1901565	0.164715	0.900896	34	48	organonitrogen compound catabolic process	BP
GO:0030163	0.230509	0.912454	10	13	protein catabolic process	BP
GO:1901607	0.191166	0.914156	15	20	alpha-amino acid biosynthetic process	BP
GO:0007154	0.112147	0.91736	106	156	cell communication	BP
GO:0006810	0.0907253	0.921348	585	900	transport	BP
GO:0051234	0.0812946	0.929643	610	938	establishment of localization	BP
GO:0051179	0.0792912	0.931413	614	944	localization	BP
GO:0072330	0.177596	0.937013	11	14	monocarboxylic acid biosynthetic process	BP
GO:0032259	0.283193	0.937426	5	6	methylation	BP
GO:0051641	0.0882329	0.944704	56	79	cellular localization	BP
GO:0023052	0.0721637	0.950869	87	125	signaling	BP
GO:0006082	0.0638996	0.952296	153	225	organic acid metabolic process	BP
GO:1901658	0.135167	0.955059	12	15	glycosyl compound catabolic process	BP
GO:0044711	0.0583622	0.958976	112	162	NA	NA
GO:0007165	0.0644633	0.961652	54	75	signal transduction	BP
GO:0048583	0.0835145	0.963359	23	30	regulation of response to stimulus	BP
GO:0009207	0.0666194	0.965908	35	47	purine ribonucleoside triphosphate catabolic process	BP
GO:0051649	0.0488453	0.969937	68	95	establishment of localization in cell	BP
GO:0044267	0.036088	0.970623	399	601	cellular protein metabolic process	BP
GO:0016043	0.0474538	0.971942	60	83	cellular component organization	BP
GO:0046578	0.141559	0.975184	7	8	regulation of Ras protein signal transduction	BP
GO:0019752	0.0331194	0.97665	142	205	carboxylic acid metabolic process	BP
GO:1901566	0.0307478	0.977954	160	232	organonitrogen compound biosynthetic process	BP
GO:0070727	0.0472856	0.978929	30	39	cellular macromolecule localization	BP
GO:0036211	0.0263319	0.980421	211	309	protein modification process	BP
GO:0009056	0.0227696	0.982901	237	348	catabolic process	BP
GO:1901564	0.0229831	0.983497	178	258	organonitrogen compound metabolic process	BP
GO:0042254	0.0983462	0.984375	8	9	ribosome biogenesis	BP
GO:0006974	0.0189708	0.989843	61	82	cellular response to DNA damage stimulus	BP
GO:0016192	0.0677197	0.990164	9	10	vesicle-mediated transport	BP
GO:0042454	0.0677197	0.990164	9	10	ribonucleoside catabolic process	BP
GO:0008652	0.0161357	0.990696	79	108	cellular amino acid biosynthetic process	BP
GO:0006996	0.0198854	0.990795	43	56	organelle organization	BP
GO:1901605	0.02434	0.990927	28	35	alpha-amino acid metabolic process	BP
GO:0006259	0.01387	0.992014	82	112	DNA metabolic process	BP
GO:1901575	0.0113731	0.992058	188	270	organic substance catabolic process	BP
GO:0006796	0.00948628	0.992629	403	598	phosphate-containing compound metabolic process	BP
GO:1901361	0.0129367	0.993269	63	84	organic cyclic compound catabolic process	BP
GO:0006793	0.00827957	0.993603	399	591	phosphorus metabolic process	BP
GO:0034655	0.0112821	0.994455	57	75	nucleobase-containing compound catabolic process	BP
GO:0044700	0.016124	0.994648	27	33	NA	NA
GO:0043436	0.00538492	0.996337	198	282	oxoacid metabolic process	BP
GO:0009205	0.00673057	0.996704	64	84	purine ribonucleoside triphosphate metabolic process	BP
GO:0046700	0.00595133	0.997207	60	78	heterocycle catabolic process	BP
GO:0006753	0.0030271	0.998105	156	217	nucleoside phosphate metabolic process	BP
GO:0009141	0.00251434	0.998592	111	150	nucleoside triphosphate metabolic process	BP
GO:0019637	0.00218989	0.998657	154	213	organophosphate metabolic process	BP
GO:0044281	0.00140167	0.998944	494	727	small molecule metabolic process	BP
GO:1901292	0.0017408	0.999378	48	59	nucleoside phosphate catabolic process	BP
GO:0050896	0.000752444	0.999532	196	272	response to stimulus	BP
GO:0006520	0.000787181	0.999655	76	97	cellular amino acid metabolic process	BP
GO:0044270	0.000324028	0.999884	62	76	cellular nitrogen compound catabolic process	BP
GO:0044248	0.000176516	0.999898	184	250	cellular catabolic process	BP
GO:0044723	0.00024606	0.999955	34	38	NA	NA
GO:0072524	0.157699	1	4	4	pyridine-containing compound metabolic process	BP
GO:0023051	0.250299	1	3	3	regulation of signaling	BP
GO:0044265	0.250299	1	3	3	cellular macromolecule catabolic process	BP
GO:0071824	0.250299	1	3	3	protein-DNA complex subunit organization	BP
GO:1901659	0.250299	1	3	3	glycosyl compound biosynthetic process	BP
GO:0043623	0.39722	1	2	2	NA	NA
GO:0043087	0.630296	1	1	1	regulation of GTPase activity	BP
GO:0046395	0.630296	1	1	1	carboxylic acid catabolic process	BP
GO:0051336	0.630296	1	1	1	regulation of hydrolase activity	BP
GO:0070085	0.630296	1	1	1	glycosylation	BP
GO:0070647	0.630296	1	1	1	protein modification by small protein conjugation or removal	BP
GO:0072593	0.630296	1	1	1	reactive oxygen species metabolic process	BP
GO:0072594	0.630296	1	1	1	establishment of protein localization to organelle	BP
GO:0072655	0.630296	1	1	1	establishment of protein localization to mitochondrion	BP
GO:1901072	0.630296	1	1	1	glucosamine-containing compound catabolic process	BP
GO:1901617	0.630296	1	1	1	organic hydroxy compound biosynthetic process	BP
GO:1901663	0.630296	1	1	1	quinone biosynthetic process	BP
GO:2000113	0.630296	1	1	1	negative regulation of cellular macromolecule biosynthetic process	BP
